# Functional multi-omics reveals genetic and pharmacologic regulation of surface CD38 in multiple myeloma

**DOI:** 10.1101/2021.08.04.455165

**Authors:** Priya Choudhry, Corynn Kasap, Bonell Patiño-Escobar, Olivia Gugliemini, Huimin Geng, Vishesh Sarin, Amrik Kang, Audrey Kishishita, Sham Rampersaud, Letitia Sarah, Yu-Hsiu T. Lin, Neha Paranjape, Poornima Ramkumar, Jonathan C. Patton, Makeba Marcoulis, Donghui Wang, Paul Phojanakong, Veronica Steri, Byron Hann, Benjamin G. Barwick, Martin Kampmann, Arun P. Wiita

## Abstract

CD38 is a surface ectoenzyme expressed at high levels on myeloma plasma cells and is the target for the monoclonal antibodies (mAbs) daratumumab and isatuximab. Pre-treatment CD38 density on tumor cells is an important determinant of mAb efficacy. Several small molecules have been found to increase tumor surface CD38, with the goal of boosting mAb efficacy in a co-treatment strategy. Numerous other CD38-targeting therapeutics are currently in preclinical or clinical development. Here we sought to extend our currently limited insight into CD38 surface expression by using a multi-omics approach. Genome-wide CRISPR-interference screens integrated with patient-centered epigenetic analysis confirmed known regulators of CD38, such as RARA, while revealing XBP1 and SPI1 as other key transcription factors governing surface CD38 levels. CD38 knockdown followed by cell surface proteomics demonstrated no significant remodeling of the myeloma “surfaceome” after genetically-induced loss of this antigen. Integrated transcriptome and surface proteome data confirmed high specificity of all-trans retinoic acid in upregulating CD38 in contrast to broader effects of azacytidine and panobinostat. Finally, unbiased phosphoproteomics identified inhibition of MAP kinase pathway signaling in tumor cells after daratumumab treatment. Our work provides a resource to design strategies to enhance efficacy of CD38-targeting immunotherapies in myeloma.
