## Supplementary Table 2 for "Functional multi-omics reveals genetic and pharmacologic regulation of surface CD38 in multiple myeloma"

### Sheet: Sheet1
Corr.CD38	pearson.cor_CoMMpass.664	spearman.rho_CoMMpass.664	pearson.cor_MM_MAQC-II_553	spearman.rho_MM_MAQC-II_553	Pearson.cor_MM_Mulligan_264	Spearman.rho_MM_Mulligan_264		PROMO.TF	sum.8	peak.1	peak.2	peak.3	peak.4	peak.5	peak.6	peak.7	peak.8		CoMMpass_664	p.greater	p.less	pearson.cor	sp.greater	sp.less	spearman.rho		MM_MAQC-II_553	p.greater	p.less	pearson.cor	sp.greater	sp.less	spearman.rho		MM_Mulligan_264	p.greater	p.less	Pearson.cor	sp.greater	sp.less	Spearman.rho
XBP1	0.371845	0.379033	0.305489	0.236993	0.309536	0.336101		XBP1	8	1	1	1	1	1	1	1	1		XBP1	2.69832e-28	1	0.371845	2.08515e-29	1	0.379033		XBP1	7.69168e-14	1	0.305489	7.06893e-09	1	0.236993		XBP1	1.4327e-07	1	0.309536	1.3203e-08	1	0.336101
IRF2	0.209413	0.198973	0.172655	0.112599	0.156208	0.169721		IRF2	8	1	1	1	1	1	1	1	1		IRF2	8.64798e-10	1	0.209413	5.48933e-09	1	0.198973		IRF2	2.03175e-05	0.99998	0.172655	0.00385258	0.996147	0.112599		IRF2	0.00551635	0.994484	0.156208	0.00287532	0.997125	0.169721
ATF1	0.186464	0.231829	0.292654	0.197361	0.0847418	0.113669		ATF1	1	0	0	0	0	0	1	0	0		ATF1	4.4237e-08	1	0.186464	1.16966e-11	1	0.231829		ATF1	8.3908e-13	1	0.292654	1.28733e-06	0.999999	0.197361		ATF1	0.0849028	0.915097	0.0847418	0.0325969	0.967404	0.113669
STAT1	0.151581	0.181559	0.192356	0.187006	0.129451	0.16462		STAT1	7	1	1	1	1	0	1	1	1		STAT1	7.28263e-06	0.999993	0.151581	9.65878e-08	1	0.181559		STAT1	2.31851e-06	0.999998	0.192356	4.27665e-06	0.999996	0.187006		STAT1	0.0177679	0.982232	0.129451	0.00370557	0.996295	0.16462
RBPJ	0.149144	0.178684	0.0890781	0.118922	0.0714628	0.0714992		RBPJ	1	0	0	0	0	0	1	0	0		RBPJ	1.00106e-05	0.99999	0.149144	1.51154e-07	1	0.178684		RBPJ	0.0176211	0.982379	0.0890781	0.00243591	0.997564	0.118922		RBPJ	0.123615	0.876385	0.0714628	0.123406	0.876596	0.0714992
FOXP3	0.107021	0.0847133	-0.121208	-0.0727107	-0.143078	-0.14213		FOXP3	8	1	1	1	1	1	1	1	1		FOXP3	0.00113735	0.998863	0.107021	0.00790901	0.992091	0.0847133		FOXP3	0.997947	0.00205287	-0.121208	0.957059	0.0429405	-0.0727107		FOXP3	0.989983	0.0100174	-0.143078	0.989525	0.0104755	-0.14213
TCF4	0.101605	0.137163	0.0918132	0.0846884	-0.00464149	0.031		TCF4	8	1	1	1	1	1	1	1	1		TCF4	0.00188653	0.998113	0.101605	4.45223e-05	0.999955	0.137163		TCF4	0.0149851	0.985015	0.0918132	0.0226737	0.977326	0.0846884		TCF4	0.529916	0.470084	-0.00464149	0.307928	0.692076	0.031
RARB	0.0888077	0.0522746	-0.264833	-0.221759	-0.299552	-0.30605		RARB	5	1	0	1	1	0	1	0	1		RARB	0.00570033	0.9943	0.0888077	0.0684547	0.931545	0.0522746		RARB	1	9.99516e-11	-0.264833	1	5.87182e-08	-0.221759		RARB	1	3.55419e-07	-0.299552	1	2.26065e-07	-0.30605
THRB	0.0757463	0.0977211	-0.153598	-0.103345	-0.165485	-0.261558		THRB	8	1	1	1	1	1	1	1	1		THRB	0.0155075	0.984493	0.0757463	0.00267404	0.997326	0.0977211		THRB	0.999866	0.000133661	-0.153598	0.992747	0.00725277	-0.103345		THRB	0.996477	0.00352305	-0.165485	0.999991	8.94509e-06	-0.261558
AR	0.0724355	0.0923203	-0.151391	-0.11212	-0.208805	-0.266342		AR	6	1	0	1	1	1	0	1	1		AR	0.0195872	0.980413	0.0724355	0.00426086	0.995739	0.0923203		AR	0.999836	0.000164024	-0.151391	0.996015	0.00398535	-0.11212		AR	0.99968	0.00031974	-0.208805	0.999994	6.20044e-06	-0.266342
FOXA1	0.0514582	0.0219147	-0.0968706	-0.0871678	0.0128721	-0.0154941		FOXA1	8	1	1	1	1	1	1	1	1		FOXA1	0.0715778	0.928422	0.0514582	0.266577	0.733423	0.0219147		FOXA1	0.989007	0.0109935	-0.0968706	0.980312	0.0196881	-0.0871678		FOXA1	0.417551	0.582449	0.0128721	0.598994	0.40101	-0.0154941
HNF1A	0.03756	0.0754434	-0.161301	-0.146082	-0.080176	-0.120681		HNF1A	7	1	1	1	1	1	0	1	1		HNF1A	0.142679	0.857321	0.03756	0.0158477	0.984152	0.0754434		HNF1A	0.999936	6.40069e-05	-0.161301	0.999735	0.000265406	-0.146082		HNF1A	0.902962	0.0970379	-0.080176	0.974903	0.0250974	-0.120681
HOXD9	0.0370835	0.0185403	-0.0583597	-0.0479345	-0.0789436	-0.0503258		HOXD9	6	1	1	1	1	0	1	1	0		HOXD9	0.145758	0.854242	0.0370835	0.299019	0.700981	0.0185403		HOXD9	0.915882	0.0841178	-0.0583597	0.871065	0.128935	-0.0479345		HOXD9	0.899479	0.100521	-0.0789436	0.792399	0.207604	-0.0503258
VDR	0.0354545	0.0790858	-0.0273625	-0.0356862	-0.0603156	-0.0357056		VDR	5	1	1	0	1	0	1	0	1		VDR	0.156623	0.843377	0.0354545	0.0121528	0.987847	0.0790858		VDR	0.740734	0.259266	-0.0273625	0.800138	0.199862	-0.0356862		VDR	0.83553	0.16447	-0.0603156	0.718346	0.281657	-0.0357056
GCFC2	0.0330589	0.073465						GCFC2	2	1	0	0	1	0	0	0	0		GCFC2	0.173543	0.826457	0.0330589	0.0182309	0.981769	0.073465
NR3C1	0.0276805	0.033086	0.0543502	-0.0141138	0.0149788	0.0971395		NR3C1	8	1	1	1	1	1	1	1	1		NR3C1	0.215576	0.784424	0.0276805	0.173345	0.826655	0.033086		NR3C1	0.0997313	0.900269	0.0543502	0.63042	0.36958	-0.0141138		NR3C1	0.404299	0.595701	0.0149788	0.0576582	0.942343	0.0971395
POU2F1	0.0264395	0.0751933	-0.149203	-0.146992	-0.246357	-0.27838		POU2F1	7	1	1	1	1	0	1	1	1		POU2F1	0.22605	0.77395	0.0264395	0.0161335	0.983867	0.0751933		POU2F1	0.9998	0.000200385	-0.149203	0.999755	0.00024466	-0.146992		POU2F1	0.999974	2.60082e-05	-0.246357	0.999998	2.39172e-06	-0.27838
PENK	0.0262206	0.0837415	-0.1636	-0.150836	-0.175529	-0.177882		PENK	8	1	1	1	1	1	1	1	1		PENK	0.227928	0.772072	0.0262206	0.00853241	0.991468	0.0837415		PENK	0.999949	5.10451e-05	-0.1636	0.999827	0.000172614	-0.150836		PENK	0.997887	0.00211338	-0.175529	0.998111	0.00188936	-0.177882
TAF13	0.0233872	0.0572489	-0.0754091	-0.109268	-0.0795759	-0.00472448		TAF13	8	1	1	1	1	1	1	1	1		TAF13	0.252998	0.747002	0.0233872	0.0516397	0.94836	0.0572489		TAF13	0.962581	0.037419	-0.0754091	0.995137	0.0048632	-0.109268		TAF13	0.901278	0.0987225	-0.0795759	0.530473	0.469532	-0.00472448
ATF3	0.0205415	0.0120438	0.0829972	0.0890507	0.181942	0.210087		ATF3	6	1	1	1	1	1	1	0	0		ATF3	0.279563	0.720437	0.0205415	0.366	0.634	0.0120438		ATF3	0.0249214	0.975079	0.0829972	0.0176494	0.982351	0.0890507		ATF3	0.00150366	0.998496	0.181942	0.0003031	0.999697	0.210087
NFATC2	0.0203251	0.0584393	0.0390498	0.0494971	0.126432	0.128762		NFATC2	7	1	1	1	1	0	1	1	1		NFATC2	0.281637	0.718363	0.0203251	0.0481471	0.951853	0.0584393		NFATC2	0.178382	0.821618	0.0390498	0.12133	0.87867	0.0494971		NFATC2	0.0200472	0.979953	0.126432	0.0182978	0.981703	0.128762
HOXD10	0.00840553	0.0565923	-0.221353	-0.20496	-0.185265	-0.177816		HOXD10	6	1	1	1	1	0	1	1	0		HOXD10	0.40555	0.59445	0.00840553	0.0536506	0.946349	0.0565923		HOXD10	1	6.20012e-08	-0.221353	0.999999	5.11799e-07	-0.20496		HOXD10	0.998745	0.00125506	-0.185265	0.998104	0.00189591	-0.177816
TP53	0.0060695	0.0404653	-0.000496311	-0.0211791	-0.029779	0.00197549		TP53	8	1	1	1	1	1	1	1	1		TP53	0.43149	0.56851	0.0060695	0.124852	0.875148	0.0404653		TP53	0.504671	0.495329	-0.000496311	0.691348	0.308652	-0.0211791		TP53	0.684977	0.315023	-0.029779	0.487251	0.512753	0.00197549
ETV4	0.00150141	-0.00597362	-0.0261874	-0.0101744	-0.0285783	0.00930026		ETV4	6	1	1	0	1	1	1	0	1		ETV4	0.482974	0.517026	0.00150141	0.567438	0.432562	-0.00597362		ETV4	0.73167	0.26833	-0.0261874	0.594844	0.405156	-0.0101744		ETV4	0.678043	0.321957	-0.0285783	0.440187	0.559817	0.00930026
SRY	-0.00175989	0.000561956			-0.179338	-0.129069		SRY	8	1	1	1	1	1	1	1	1		SRY	0.519955	0.480045	-0.00175989	0.493626	0.506374	0.000561956										SRY	0.998271	0.0017289	-0.179338	0.981926	0.0180742	-0.129069
ESR1	-0.0146458	0.0649641	-0.11133	-0.0819629	-0.124071	-0.160698		ESR1	8	1	1	1	1	1	1	1	1		ESR1	0.661464	0.338536	-0.0146458	0.032218	0.967782	0.0649641		ESR1	0.995787	0.00421302	-0.11133	0.973614	0.0263857	-0.0819629		ESR1	0.978002	0.0219976	-0.124071	0.995517	0.00448321	-0.160698
PGR	-0.0162429	0.0529597	-0.132348	-0.110245	-0.104149	-0.0944603		PGR	8	1	1	1	1	1	1	1	1		PGR	0.677918	0.322082	-0.0162429	0.0659155	0.934084	0.0529597		PGR	0.999143	0.000856536	-0.132348	0.995455	0.00454481	-0.110245		PGR	0.954369	0.0456308	-0.104149	0.937136	0.0628653	-0.0944603
ETFA	-0.0197216	-0.00401553	0.227862	0.121713	0.223028	0.260495		ETFA	4	0	1	0	1	0	0	1	1		ETFA	0.71254	0.28746	-0.0197216	0.545452	0.454548	-0.00401553		ETFA	2.55945e-08	1	0.227862	0.00197602	0.998024	0.121713		ETFA	0.000129752	0.99987	0.223028	9.06759e-06	0.999991	0.260495
RXRA	-0.0217033	0.0476114	-0.116952	-0.0991789	-0.23546	-0.261693		RXRA	7	1	0	1	1	1	1	1	1		RXRA	0.731445	0.268555	-0.0217033	0.0877792	0.912221	0.0476114		RXRA	0.997184	0.00281637	-0.116952	0.990498	0.00950232	-0.0991789		RXRA	0.999944	5.62174e-05	-0.23546	0.999991	8.85432e-06	-0.261693
ETS1	-0.0244812	-0.0628411	-0.140765	-0.139116	-0.0710682	-0.0997163		ETS1	8	1	1	1	1	1	1	1	1		ETS1	0.75685	0.24315	-0.0244812	0.96316	0.0368395	-0.0628411		ETS1	0.999577	0.000422973	-0.140765	0.999513	0.000487166	-0.139116		ETS1	0.875072	0.124928	-0.0710682	0.947026	0.0529747	-0.0997163
WT1	-0.0306385	0.0287639	-0.256583	-0.236482	-0.122488	-0.148708		WT1	1	0	0	0	1	0	0	0	0		WT1	0.808228	0.191772	-0.0306385	0.206666	0.793334	0.0287639		WT1	1	3.72514e-10	-0.256583	1	7.60684e-09	-0.236482		WT1	0.976607	0.0233928	-0.122488	0.992167	0.00783296	-0.148708
CEBPA	-0.0337737	0.0443938	-0.16466	-0.137156	-0.198736	-0.243788		CEBPA	8	1	1	1	1	1	1	1	1		CEBPA	0.831624	0.168376	-0.0337737	0.103309	0.896691	0.0443938		CEBPA	0.999954	4.59381e-05	-0.16466	0.999425	0.000575177	-0.137156		CEBPA	0.999415	0.000584797	-0.198736	0.999967	3.28964e-05	-0.243788
E2F1	-0.0376282	0.0330258	0.00478073	0.00531349	-0.333213	-0.447948		E2F1	6	1	1	0	1	0	1	1	1		E2F1	0.857759	0.142241	-0.0376282	0.173784	0.826216	0.0330258		E2F1	0.455103	0.544897	0.00478073	0.450124	0.549876	0.00531349		E2F1	1	1.44701e-08	-0.333213	1	0	-0.447948
EGR3	-0.0409976	-0.0221327	-0.125199	-0.104719	-0.0816541	-0.127639		EGR3	3	0	1	0	1	0	1	0	0		EGR3	0.878237	0.121763	-0.0409976	0.735457	0.264543	-0.0221327		EGR3	0.998487	0.00151268	-0.125199	0.993379	0.00662144	-0.104719		EGR3	0.907022	0.0929782	-0.0816541	0.980863	0.0191374	-0.127639
ETFB	-0.0443366	-0.040063	-0.0312879	-0.0139731	-0.136185	-0.189255		ETFB	4	0	1	0	1	0	0	1	1		ETFB	0.896398	0.103602	-0.0443366	0.872777	0.127223	-0.040063		ETFB	0.769825	0.230175	-0.0312879	0.629166	0.370834	-0.0139731		ETFB	0.986536	0.0134638	-0.136185	0.998978	0.00102201	-0.189255
LEF1	-0.0486024	-0.0130362	-0.0572915	-0.0545638	-0.110305	-0.156083		LEF1	8	1	1	1	1	1	1	1	1		LEF1	0.916635	0.0833653	-0.0486024	0.644565	0.355435	-0.0130362		LEF1	0.911913	0.0880867	-0.0572915	0.901151	0.0988495	-0.0545638		LEF1	0.963209	0.0367905	-0.110305	0.994419	0.00558139	-0.156083
ELK1	-0.0612093	-0.0614346	-0.0817705	-0.0204219	-0.0217448	-0.0303902		ELK1	8	1	1	1	1	1	1	1	1		ELK1	0.959252	0.0407484	-0.0612093	0.959811	0.0401895	-0.0614346		ELK1	0.973334	0.0266659	-0.0817705	0.685029	0.314971	-0.0204219		ELK1	0.637459	0.362541	-0.0217448	0.688594	0.31141	-0.0303902
STAT4	-0.0657072	-0.0343973	-0.0322558	-0.0295288	-0.0514814	-0.0805464		STAT4	8	1	1	1	1	1	1	1	1		STAT4	0.969282	0.0307177	-0.0657072	0.836049	0.163951	-0.0343973		STAT4	0.776708	0.223292	-0.0322558	0.757019	0.242981	-0.0295288		STAT4	0.797594	0.202406	-0.0514814	0.904058	0.0959443	-0.0805464
GATA1	-0.0713777	-0.0482382	-0.113067	-0.0766385	-0.223269	-0.293273		GATA1	8	1	1	1	1	1	1	1	1		GATA1	0.978931	0.0210689	-0.0713777	0.915032	0.0849678	-0.0482382		GATA1	0.996273	0.00372686	-0.113067	0.964897	0.0351025	-0.0766385		GATA1	0.999872	0.000127719	-0.223269	0.999999	6.9217e-07	-0.293273
NFKB1	-0.0816565	-0.0335158	0.177862	0.171335	0.100346	0.252495		NFKB1	4	1	0	0	1	0	1	1	0		NFKB1	0.989983	0.0100168	-0.0816565	0.829771	0.170229	-0.0335158		NFKB1	1.17064e-05	0.999988	0.177862	2.3308e-05	0.999977	0.171335		NFKB1	0.0518905	0.94811	0.100346	1.75815e-05	0.999982	0.252495
IRF1	-0.0912773	-0.0263284	0.0614618	0.0432011	0.141307	0.216368		IRF1	7	1	1	1	1	0	1	1	1		IRF1	0.99535	0.00465003	-0.0912773	0.772998	0.227002	-0.0263284		IRF1	0.0733521	0.926648	0.0614618	0.153959	0.846041	0.0432011		IRF1	0.0108204	0.98918	0.141307	0.000205275	0.999795	0.216368
USF2	-0.0931656	-0.0645361	-0.090233	-0.104906	-0.205752	-0.228266		USF2	5	0	1	0	1	0	1	1	1		USF2	0.996033	0.00396706	-0.0931656	0.966891	0.0331092	-0.0645361		USF2	0.983537	0.0164635	-0.090233	0.993461	0.00653934	-0.104906		USF2	0.999615	0.000385132	-0.205752	0.999905	9.52e-05	-0.228266
ETS2	-0.131316	-0.124751	-0.152631	-0.124227	-0.157033	-0.194224		ETS2	8	1	1	1	1	1	1	1	1		ETS2	0.999912	8.83808e-05	-0.131316	0.999815	0.000184644	-0.124751		ETS2	0.999854	0.000146248	-0.152631	0.998369	0.00163073	-0.124227		ETS2	0.994694	0.00530561	-0.157033	0.999227	0.000772988	-0.194224
AHR	-0.133352	-0.073771	-0.0692677	-0.0524722	-0.0828335	-0.0750282		AHR	2	0	0	0	0	0	1	0	1		AHR	0.99993	6.98281e-05	-0.133352	0.982157	0.0178434	-0.073771		AHR	0.949081	0.0509189	-0.0692677	0.892269	0.107731	-0.0524722		AHR	0.91017	0.0898295	-0.0828335	0.887897	0.112105	-0.0750282
RARA	-0.158394	-0.161974	0.00579294	0.0277896	-0.175343	-0.172043		RARA	3	0	0	1	1	0	0	1	0		RARA	0.999997	2.91522e-06	-0.158394	0.999998	1.77406e-06	-0.161974		RARA	0.445651	0.554349	0.00579294	0.256012	0.743988	0.0277896		RARA	0.997866	0.00213405	-0.175343	0.997444	0.00255596	-0.172043
